# Mako: a graph-based pattern growth approach to detect complex structural variants

**DOI:** 10.1101/2021.03.01.433465

**Authors:** Jiadong Lin, Xiaofei Yang, Walter Kosters, Tun Xu, Yanyan Jia, Songbo Wang, Qihui Zhu, Mallory Ryan, Li Guo, Chengsheng Zhang, The Human Genome Structural Variation Consortium, Charles Lee, Scott E. Devine, Evan E. Eichler, Kai Ye

## Abstract

Complex structural variants (CSVs) are genomic alterations that have more than two breakpoints and are considered as simultaneous occurrence of simple structural variants. However, detecting the compounded mutational signals of CSVs is challenging through a commonly used model-match strategy. As a result, there has been limited progress for CSV discovery compared with simple structural variants. We systematically analyzed the multi-breakpoint connection feature of CSVs, and proposed Mako, utilizing a bottom-up guided model-free strategy, to detect CSVs from paired-end short-read sequencing. Specifically, we implemented a graph-based pattern growth approach, where the graph depicts potential breakpoint connections and pattern growth enables CSV detection without predefined models. Comprehensive evaluations on both simulated and real datasets revealed that Mako outperformed other algorithms. Notably, validation rates of CSV on real data based on experimental and computational validations as well as manual inspections are around 70%, where the medians of experimental and computational breakpoint shift are 13bp and 26bp, respectively. Moreover, Mako CSV subgraph effectively characterized the breakpoint connections of a CSV event and uncovered a total of 15 CSV types, including two novel types of adjacent segments swap and tandem dispersed duplication. Further analysis of these CSVs also revealed impact of sequence homology in the formation of CSVs. Mako is publicly available at https://github.com/jiadong324/Mako.
