## Supplementary Table S7 for "Mako: a graph-based pattern growth approach to detect complex structural variants"

### Sheet: Sheet1
Parameters used for creating CSV benchmarks
	NA19240		SKBR3
CHROM	#num	cut-off	#num	cut-off
chr1	195	100	87	500
chr2	185	100	71	1000
chr3	139	500	73	500
chr4	185	100	69	500
chr5	149	100	64	500
chr6	172	100	32	5
chr7	185	100	90	500
chr8	128	100	116	100
chr9	125	100	41	500
chr10	124	100	62	500
chr11	135	100	59	500
chr12	141	100	57	500
chr13	94	50	44	500
chr14	65	100	41	500
chr15	68	100	34	1000
chr16	77	100	25	500
chr17	121	100	41	500
chr18	67	100	29	500
chr19	115	50	30	500
chr20	74	50	65	100
chr21	58	50	17	1000
chr22	65	50	18	500
ALL	2667	-	1165	-
